# tiRNA signaling via stress-regulated vesicle transfer in the hematopoietic niche

**DOI:** 10.1101/2021.04.13.439696

**Authors:** Youmna S. Kfoury, Fei Ji, Michael Mazzola, David B. Sykes, Allison K. Scherer, Anthony Anselmo, Yasutoshi Akiyama, Francois Mercier, Nicolas Severe, Konstantinos D. Kokkaliaris, Thomas Brouse, Borja Saez, Jefferson Seidl, Ani Papazian, Pavel Ivanov, Michael K. Mansour, Ruslan I. Sadreyev, David T. Scadden

## Abstract

Extracellular vesicles transfer complex biologic material between cells, whose role in *in-vivo* organismal physiology is poorly defined. Here, we demonstrate that osteoblastic cells in the bone marrow elaborate extracellular vesicles that are taken up by hematopoietic progenitor cells *in vivo*. Genotoxic or infectious stress rapidly increased stromal-derived extracellular vesicle transfer to granulocyte-monocyte progenitors. Stimulating osteoblastic cells with parathyroid hormone or activating its receptor enhanced extracellular vesicle transfer, myeloid recovery post radiation and improved animal survival from *Candida* sepsis. The extracellular vesicles contained tiRNAs known to modulate protein translation. 5’-ti-Pro-CGG-1 was preferentially abundant in osteoblast-derived extracellular vesicles and when transferred to granulocyte macrophage progenitors, increased protein translation, cell proliferation and myeloid differentiation. Therefore, EV-mediated tiRNA transfer provides a stress modulated signaling axis distinct from conventional cytokine-driven stress responses.

**One sentence summary:** Stress regulated tiRNA transfer alters hematopoiesis
