## Supplemental Table 2 for "tiRNA signaling via stress-regulated vesicle transfer in the hematopoietic niche"

### Sheet: pct.ExoCTRL
	rRNA	miRNA	tRNA	piRNA	snoRNA	lincRNA	Intergenic	intron	exon
BM-EVs.1	0.0636433	0.0655873	0.775499	0.0054429	0.00995844	0.00555235	0.022306	0.0486268	0.00338343
BM-EVs.2	0.00835799	0.0189106	0.885206	0.00507999	0.00454389	0.001944	0.0236889	0.0477077	0.00456059
BM-EVs.3	0.0164814	0.0320417	0.854986	0.00779408	0.00899719	0.00310905	0.0251323	0.047671	0.00378698
GFPneg.ctrl.1	0.0246098	0.16932	0.0627225	0.259225	0.298826	0.0140839	0.0715751	0.0580392	0.0415988
GFPneg.ctrl.2	0.0115578	0.14067	0.0281904	0.313596	0.408691	0.0102106	0.0380703	0.0301359	0.018878
GFPneg.ctrl.3	0.0154235	0.18351	0.0324243	0.289651	0.321648	0.0132823	0.0655255	0.053553	0.0249833
GFPneg.ctrl.4	0.0119462	0.167458	0.0306929	0.285081	0.37498	0.00951648	0.0562097	0.0439232	0.0201934
GFPneg.ctrl.5	0.00830432	0.0672064	0.0358641	0.32037	0.447332	0.0106719	0.056023	0.0379506	0.0162778
GFPneg.ctrl.6	0.00859547	0.092778	0.0274524	0.326128	0.439805	0.00727609	0.0341555	0.0292825	0.0345269
GFPneg.ctrl.7	0.00666992	0.0768076	0.0166074	0.31102	0.347587	0.0127463	0.0921881	0.0603094	0.0760641
GFPpos.ctrl.1	0.0107216	0.0975219	0.065721	0.352776	0.346226	0.0308496	0.0449713	0.0334991	0.0177135
GFPpos.ctrl.2	0.0164768	0.195292	0.0498126	0.268654	0.367639	0.0167897	0.0355917	0.0312301	0.0185139
GFPpos.ctrl.3	0.0196337	0.141117	0.119375	0.260072	0.265327	0.0282433	0.0715549	0.0544793	0.0401978
GFPpos.ctrl.4	0.0119751	0.117678	0.0616836	0.313132	0.35414	0.0243829	0.0552231	0.0408884	0.020897
GFPpos.ctrl.5	0.0106535	0.0387341	0.105824	0.30928	0.360911	0.022687	0.0654539	0.0470617	0.039394
GFPpos.ctrl.6	0.0119727	0.0529176	0.0562275	0.311495	0.422731	0.0176254	0.051484	0.043616	0.0319306
GFPpos.ctrl.7	0.0133354	0.0498058	0.0843611	0.296843	0.38653	0.0193074	0.0633526	0.0521378	0.0343265
Osteo-EV.1	0.000725273	0.00833132	0.891029	0.0061349	0.00374613	0.00111718	0.0176833	0.0691037	0.00212938
Osteo-EV.2	0.00077392	0.0072055	0.896058	0.00523145	0.00345821	0.000884595	0.0171163	0.0675036	0.00176846
Osteo-EV.3	0.000580524	0.00583725	0.900653	0.00481446	0.00351347	0.00077323	0.0163901	0.0659245	0.00151373
Osteoblast.1	0.00486628	0.186653	0.0295916	0.2109	0.523528	0.010148	0.0162761	0.0128819	0.00515639
Osteoblast.2	0.00461122	0.190975	0.0214369	0.210112	0.533487	0.00869048	0.0146818	0.0113892	0.00461731
Osteoblast.3	0.00575071	0.163844	0.0327118	0.209211	0.542378	0.0094941	0.0179239	0.0137129	0.00497351
