## Supplemental Table 3 for "tiRNA signaling via stress-regulated vesicle transfer in the hematopoietic niche"

### Sheet: DEG
		logFC	logCPM	PValue	FDR
ENSMUSG00000095079	Igha	11.8157	1.3236	1.62751e-152	1.94943e-148
ENSMUSG00000067149	Igj	2.86189	-0.516539	3.19674e-26	3.48096e-23
ENSMUSG00000070063	Snora33	1.51629	-0.136137	3.39316e-13	8.29455e-11
ENSMUSG00000040606	Kazn	1.38997	-0.228701	6.16176e-07	4.26622e-05
ENSMUSG00000065037	Rn7sk	1.389	1.50068	4.72032e-18	1.66294e-15
ENSMUSG00000063018	2010204K13Rik	1.36872	-0.192986	9.73738e-08	8.21369e-06
ENSMUSG00000042367	Gjb3	1.33228	0.817735	7.80119e-13	1.76307e-10
ENSMUSG00000020151	Ptprr	1.32957	-0.0675124	2.16485e-10	3.12417e-08
ENSMUSG00000059309	NA	1.30534	-0.985431	7.75628e-07	5.16697e-05
ENSMUSG00000069309	Hist1h2an	1.28505	0.336031	1.46582e-11	2.62053e-09
ENSMUSG00000064437	Snord49b	1.27071	1.13078	1.66624e-12	3.44108e-10
ENSMUSG00000045790	Ccdc149	1.25258	2.31187	8.62031e-14	2.19689e-11
ENSMUSG00000085287	4833418N02Rik	1.24257	-0.132013	6.55844e-08	5.73409e-06
ENSMUSG00000025350	Rdh5	1.2098	-0.586411	3.04667e-08	2.87347e-06
ENSMUSG00000022415	Syngr1	1.08764	1.17472	2.90501e-09	3.31393e-07
ENSMUSG00000022098	Bmp1	1.08015	0.649686	2.68567e-08	2.57352e-06
ENSMUSG00000097402	Gm17399	1.07445	-0.0408315	8.32553e-08	7.12309e-06
ENSMUSG00000021135	Slc10a1	1.06548	-0.0712286	9.81203e-09	1.03095e-06
ENSMUSG00000092730	Snora24	1.0499	0.638203	6.17975e-09	6.72919e-07
ENSMUSG00000032827	Ppp1r9a	1.00828	0.601543	5.87604e-08	5.17524e-06
ENSMUSG00000063021	Hist1h2ak	1.00139	0.352814	5.0414e-08	4.52694e-06
ENSMUSG00000076613	Ighg2b	-4.78761	-0.402222	7.25689e-58	4.34615e-54
ENSMUSG00000007783	Cpt1c	-4.42869	0.241719	4.01965e-08	3.67537e-06
ENSMUSG00000024697	Gna14	-3.0562	-1.30138	3.0271e-28	4.02874e-25
ENSMUSG00000025746	Il6	-2.71725	0.354085	2.59196e-44	1.03488e-40
ENSMUSG00000029373	Pf4	-2.62578	-0.506081	1.8585e-29	2.78265e-26
ENSMUSG00000049866	Arl4c	-2.48668	0.0709324	8.12028e-33	1.94529e-29
ENSMUSG00000029287	Tgfbr3	-2.36249	-0.617999	2.97396e-22	1.61918e-19
ENSMUSG00000032323	Cyp11a1	-2.14905	1.10957	5.47348e-33	1.63903e-29
ENSMUSG00000026435	Slc45a3	-2.09047	0.695191	9.88699e-31	1.97377e-27
ENSMUSG00000017144	Rnd3	-2.03072	0.570878	7.65377e-23	4.8251e-20
ENSMUSG00000000303	Cdh1	-1.93576	1.71536	1.06249e-29	1.81807e-26
ENSMUSG00000028063	Lmna	-1.82133	0.109975	4.23236e-19	1.68984e-16
ENSMUSG00000005339	Fcer1a	-1.80489	0.667772	5.46423e-24	4.36337e-21
ENSMUSG00000002565	Scin	-1.79333	1.41857	1.40241e-25	1.29216e-22
ENSMUSG00000030470	Csrp3	-1.78311	-0.471078	4.01242e-19	1.65727e-16
ENSMUSG00000015437	Gzmb	-1.75287	1.06473	1.09636e-23	7.72483e-21
ENSMUSG00000035356	Nfkbiz	-1.74417	5.2088	1.00958e-27	1.20928e-24
ENSMUSG00000003418	St8sia6	-1.74253	-0.0351185	8.83987e-18	2.94122e-15
ENSMUSG00000025014	Dntt	-1.69	-0.868656	5.17619e-15	1.51221e-12
ENSMUSG00000056399	Prss34	-1.67226	7.25348	4.43861e-26	4.43047e-23
ENSMUSG00000024521	Pmaip1	-1.64848	5.88649	3.62297e-25	3.09971e-22
ENSMUSG00000032691	Nlrp3	-1.64621	3.11073	6.81544e-24	5.10221e-21
ENSMUSG00000037868	Egr2	-1.60844	1.54367	1.17158e-20	5.82535e-18
ENSMUSG00000032487	Ptgs2	-1.60293	3.17758	2.76241e-22	1.57563e-19
ENSMUSG00000026628	Atf3	-1.57608	5.39329	2.90871e-23	1.93558e-20
ENSMUSG00000023828	Slc22a3	-1.56606	1.16358	3.31648e-18	1.20378e-15
ENSMUSG00000019850	Tnfaip3	-1.53672	6.36765	2.27779e-22	1.36417e-19
ENSMUSG00000034641	Cd300ld	-1.52041	-0.44234	1.06077e-07	8.82352e-06
ENSMUSG00000021701	Plk2	-1.51078	4.06104	7.25462e-21	3.77808e-18
ENSMUSG00000048376	F2r	-1.5107	-0.243333	1.351e-14	3.76332e-12
ENSMUSG00000035385	Ccl2	-1.50475	2.90284	5.66115e-20	2.51145e-17
ENSMUSG00000015053	Gata2	-1.48798	3.8553	1.21584e-20	5.82535e-18
ENSMUSG00000026069	Il1rl1	-1.46845	-0.736275	2.65562e-12	5.39137e-10
ENSMUSG00000023034	Nr4a1	-1.46456	4.52815	2.6346e-20	1.21374e-17
ENSMUSG00000024680	Ms4a2	-1.44751	2.15899	2.48733e-18	9.31038e-16
ENSMUSG00000024401	Tnf	-1.44015	4.48406	1.36464e-19	5.83775e-17
ENSMUSG00000074794	Arrdc3	-1.4168	3.98586	7.75365e-19	2.99591e-16
ENSMUSG00000027955	Fam198b	-1.41602	0.202719	9.96714e-09	1.03814e-06
ENSMUSG00000029380	Cxcl1	-1.40751	-0.331473	1.00345e-10	1.52144e-08
ENSMUSG00000036594	H2-Aa	-1.40296	2.20776	3.2373e-17	1.02043e-14
ENSMUSG00000026815	Gfi1b	-1.40095	-0.644012	2.947e-12	5.78676e-10
ENSMUSG00000027398	Il1b	-1.38767	0.747867	3.84973e-14	1.02471e-11
ENSMUSG00000026483	Fam129a	-1.38379	2.83153	2.22826e-17	7.21353e-15
ENSMUSG00000028525	Pde4b	-1.36966	4.87326	5.78273e-18	1.97902e-15
ENSMUSG00000031162	Gata1	-1.3689	0.327216	1.49201e-13	3.72319e-11
ENSMUSG00000029333	Rasgef1b	-1.36326	1.01895	7.80861e-14	2.03329e-11
ENSMUSG00000038702	Dsel	-1.34783	0.272674	1.31304e-12	2.84088e-10
ENSMUSG00000024912	Fosl1	-1.31947	0.305754	9.34412e-10	1.17815e-07
ENSMUSG00000040026	Saa3	-1.30441	-0.511936	1.79379e-07	1.40431e-05
ENSMUSG00000085264	Gm15581	-1.28038	-0.19331	2.85131e-09	3.28394e-07
ENSMUSG00000034855	Cxcl10	-1.27692	4.90075	5.7017e-16	1.75115e-13
ENSMUSG00000031074	Fgf3	-1.27645	0.688625	7.09113e-13	1.63341e-10
ENSMUSG00000058427	Cxcl2	-1.26622	5.76331	9.34902e-16	2.79956e-13
ENSMUSG00000040537	Adam22	-1.25372	-0.568977	8.28608e-10	1.06721e-07
ENSMUSG00000020893	Per1	-1.23849	2.71648	3.20572e-14	8.72684e-12
ENSMUSG00000027995	Tlr2	-1.22084	4.77237	1.12416e-14	3.206e-12
ENSMUSG00000050503	Fbxl22	-1.20855	-0.143755	3.17509e-08	2.97119e-06
ENSMUSG00000000530	Acvrl1	-1.2058	0.344728	3.10984e-10	4.33136e-08
ENSMUSG00000060586	H2-Eb1	-1.20233	1.27148	6.04294e-12	1.13097e-09
ENSMUSG00000097258	Gm26767	-1.20162	0.109482	2.14719e-09	2.54644e-07
ENSMUSG00000034765	Dusp5	-1.18826	2.47607	4.90455e-13	1.17493e-10
ENSMUSG00000002983	Relb	-1.18079	0.380748	6.52075e-10	8.48973e-08
ENSMUSG00000049119	Fam110b	-1.17198	0.173741	2.02484e-09	2.42535e-07
ENSMUSG00000048621	Gm6377	-1.16572	0.739661	3.16638e-10	4.35942e-08
ENSMUSG00000014599	Csf1	-1.16551	2.54668	8.70188e-13	1.93021e-10
ENSMUSG00000033949	Trim36	-1.16378	0.384476	2.68714e-10	3.78665e-08
ENSMUSG00000085148	Mir22hg	-1.15964	1.24879	1.83746e-11	3.23663e-09
ENSMUSG00000035678	Tnfsf9	-1.15086	0.842857	3.35226e-10	4.56289e-08
ENSMUSG00000002083	Bbc3	-1.14464	3.80145	1.3519e-12	2.84088e-10
ENSMUSG00000069833	Ahnak	-1.1349	4.09966	6.73522e-13	1.58185e-10
ENSMUSG00000031762	Mt2	-1.13121	-0.271339	2.44017e-07	1.87361e-05
ENSMUSG00000044864	Ankrd50	-1.12902	1.73909	6.43454e-11	1.07046e-08
ENSMUSG00000068407	Rnase12	-1.1276	1.10939	7.35581e-11	1.19065e-08
ENSMUSG00000027663	Zmat3	-1.12635	1.89098	9.83333e-06	0.000451278
ENSMUSG00000020653	Klf11	-1.12278	4.31889	1.34877e-12	2.84088e-10
ENSMUSG00000023050	Map3k12	-1.12008	1.47439	1.46665e-10	2.16883e-08
ENSMUSG00000051212	Gpr183	-1.11361	2.25951	9.53009e-12	1.75618e-09
ENSMUSG00000074622	Mafb	-1.11124	-0.0762563	1.17303e-07	9.69e-06
ENSMUSG00000097815	Gm26809	-1.10921	1.20192	1.78313e-10	2.60468e-08
ENSMUSG00000034664	Itga2b	-1.10874	3.08122	4.10044e-12	7.9218e-10
ENSMUSG00000030742	Lat	-1.10128	0.159859	1.48791e-08	1.51035e-06
ENSMUSG00000037465	Klf10	-1.0933	5.68207	2.89871e-12	5.78676e-10
ENSMUSG00000049907	Rasl11b	-1.09186	0.00468259	1.40322e-07	1.11588e-05
ENSMUSG00000022157	Mcpt8	-1.08519	5.03262	4.50473e-12	8.56472e-10
ENSMUSG00000089672	Gp49a	-1.08454	2.85219	2.20243e-11	3.82329e-09
ENSMUSG00000025408	Ddit3	-1.08275	3.47437	1.36912e-11	2.48475e-09
ENSMUSG00000039384	Dusp10	-1.06393	0.848155	2.97548e-09	3.33165e-07
ENSMUSG00000058672	Tubb2a	-1.05578	1.75999	3.42548e-10	4.61016e-08
ENSMUSG00000086568	9130020K20Rik	-1.05114	-0.941784	4.46179e-06	0.000234401
ENSMUSG00000023067	Cdkn1a	-1.04958	6.06985	4.06474e-11	6.95534e-09
ENSMUSG00000026271	Gpr35	-1.04597	0.393361	5.37636e-09	5.96278e-07
ENSMUSG00000028927	Padi2	-1.04449	3.69155	4.18204e-11	7.05528e-09
ENSMUSG00000019866	Aim1	-1.04418	-0.0919159	5.10969e-08	4.53362e-06
ENSMUSG00000026073	Il1r2	-1.03852	1.60847	1.21015e-08	1.24959e-06
ENSMUSG00000050199	Lgr4	-1.03751	0.942043	7.33289e-09	7.91292e-07
ENSMUSG00000093470	Gm20645	-1.03271	3.80892	7.78867e-11	1.2439e-08
ENSMUSG00000043953	Ccrl2	-1.02845	4.1414	9.89133e-11	1.51895e-08
ENSMUSG00000032578	Cish	-1.02353	0.46358	2.86559e-07	2.12626e-05
ENSMUSG00000018930	Ccl4	-1.01857	5.69352	7.32897e-11	1.19065e-08
ENSMUSG00000042589	Cux2	-1.01804	-1.0551	2.21728e-05	0.000891227
ENSMUSG00000035172	Plekhh3	-1.01741	-0.408807	3.46924e-07	2.53382e-05
ENSMUSG00000022602	Arc	-1.01715	-0.668163	1.83933e-07	1.43062e-05
ENSMUSG00000062101	Zfp119b	-1.01332	0.831251	3.34488e-08	3.10581e-06
ENSMUSG00000070056	Mfhas1	-1.01021	0.769309	8.55136e-09	9.14537e-07
ENSMUSG00000000078	Klf6	-1.00954	8.26397	8.90422e-11	1.40335e-08
ENSMUSG00000021025	Nfkbia	-1.00937	8.02894	9.03576e-11	1.40559e-08
ENSMUSG00000058755	Osm	-1.00505	5.99994	1.27605e-10	1.91057e-08
ENSMUSG00000084911	Gm16185	-1.00049	-0.0216609	1.88368e-07	1.45566e-05
